# Secretome characterization of the lignocellulose-degrading fungi *Pycnoporus sanguineus* and *Ganoderma applanatum*

**DOI:** 10.1101/2020.09.22.308908

**Authors:** Albertina Gauna, Alvaro S. Larran, Susana R. Feldman, Hugo R. Permingeat, Valeria E. Perotti

## Abstract

C4 grasses are common species in rangelands around the world and represent an attractive option for second-generation biofuels production. Although they display a high polysaccharide content and reach great levels of biomass accumulation, there is a major technical issue to be solved before they can be considered as biofuels feedstock: lignin removal. Concerning this, *Pycnoporus* and *Ganoderma* fungal genera have been highlighted due to their ability to hydrolyze lignocellulose. The goals here were to evaluate the pretreatment efficiency using *P. sanguineus* and *G. applanatum* secretomes harvested from a glucose-free inductive medium and to identify the fungal enzymatic activities responsible for the lignin degradation and glucose release. The findings show that *P. sanguineus* secretome exhibits a higher activity of lignocellulolytic enzymes compared to the one from *G. applanatum*. Interestingly, zymograms in presence of glucose suggest that a β-glucosidase isoform from *P. sanguineus* could be glucose-tolerant. The proteomic approach carried out allowed to identify 73 and 180 different proteins for *G. applanatum* and *P. sanguineus* secretomes, respectively, which were functionally classified in five main categories, and a miscellaneous group. Many uncharacterized proteins were found in both secretomes, reflecting that greater research is still needed for a better comprehension of lignocellulose degradation.
