## Supplementary material for "Secretome characterization of the lignocellulose-degrading fungi *Pycnoporus sanguineus* and *Ganoderma applanatum*": Table S3 Excel

### Sheet: G. applanatum secretome
Table S3. Detailed information of 73 proteins identified from G. applanatum secretome
The original description of proteins highlighted in yellow was modified in Table 3 in order to mention the biological family which they belong to.
Accession	Description	Score	Coverage	# Proteins	# Unique Peptides	# Peptides	# PSMs	# AAs	MW [kDa]	calc. pI
GL27550-R1_1	glycoside hydrolase family 3 protein [Laccaria bicolor S238N-H82] gb|EDR09330.1|	34.5334	9.46	2	6	6	13	793	85.3523	5.05908
		Sequence	# PSMs	# Proteins	# Protein Groups	Protein Group Accessions	Modifications	ΔCn	XCorr	Charge	MH+ [Da]	ΔM [ppm]	RT [min]	# Missed Cleavages
		HYINNEQEHLR	2	2	1	GL27550-R1_1		0	4.8983	3	1452.7	0.250928	6.15804	0
		GAHVGLGPmmNmGR	2	1	1	GL27550-R1_1	M9(Oxidation); M10(Oxidation); M12(Oxidation)	0	3.37163	3	1475.65	-0.330017	6.72888	0
		TEHEIYVHPFmR	1	1	1	GL27550-R1_1	M11(Oxidation)	0	3.31438	3	1574.74	-0.527839	12.8957	0
		cVGNIPAIGDWPGLcLEDSPLGVR	2	1	1	GL27550-R1_1	C1(Carbamidomethyl); C15(Carbamidomethyl)	0	3.29109	3	2595.27	1.60542	84.2138	0
		GAHVGLGPmmNMGR	2	1	1	GL27550-R1_1	M9(Oxidation); M10(Oxidation)	0	3.19118	3	1459.66	-0.0121893	9.66903	0
		TEHEIYVHPFMR	1	1	1	GL27550-R1_1		0	2.83734	3	1558.75	0.472573	17.2672	0
		VDDMAER	1	1	1	GL27550-R1_1		0	2.28697	2	835.361	-0.00419691	5.8603	0
		LPYTIAK	2	1	1	GL27550-R1_1		0	2.1157	2	805.481	-0.584072	13.341	0
GL23290-R1_1	Probable beta-galactosidase C OS=Aspergillus niger (strain CBS 513.88 / FGSC A1513) GN=lacC PE=3 SV=1	33.8702	5.05	1	5	6	13	1050	112.903	5.36377
		Sequence	# PSMs	# Proteins	# Protein Groups	Protein Group Accessions	Modifications	ΔCn	XCorr	Charge	MH+ [Da]	ΔM [ppm]	RT [min]	# Missed Cleavages
		LPVPDLWLDIFQK	2	2	2	GL23290-R1_1;GL23225-R1_1		0	3.31314	2	1583.89	1.12765	89.3034	0
		ALSDKFDELKR	2	1	1	GL23290-R1_1		0	3.28501	3	1321.71	-0.221104	13.623	2
		GVMNEGGLFGER	3	1	1	GL23290-R1_1		0	2.80103	2	1265.59	-1.13638	29.5669	0
		GVmNEGGLFGER	2	1	1	GL23290-R1_1	M3(Oxidation)	0	2.76522	2	1281.59	0.0833087	18.8938	0
		VANVGPQTR	1	1	1	GL23290-R1_1		0	2.67082	2	941.517	0.38119	6.2287	0
		FDELKR	1	1	1	GL23290-R1_1		0	2.24303	2	807.437	0.742766	6.26053	1
		QNWASNVK	2	1	1	GL23290-R1_1		0	2.18914	2	946.475	0.544836	7.71214	0
GL27858-R1_1	copper radical oxidase [Phanerochaete chrysosporium]	31.285	6.51	1	4	4	12	922	98.3938	4.48779
		Sequence	# PSMs	# Proteins	# Protein Groups	Protein Group Accessions	Modifications	ΔCn	XCorr	Charge	MH+ [Da]	ΔM [ppm]	RT [min]	# Missed Cleavages
		LYHSESTLLPDGR	3	1	1	GL27858-R1_1		0	3.60184	3	1487.75	4.00277	16.9963	0
		VLISGSDPQTPGFPEEMR	2	1	1	GL27858-R1_1		0	3.51595	2	1959.95	-0.308139	44.6992	0
		TLPNmPGSVINPFDGK	3	1	1	GL27858-R1_1	M5(Oxidation)	0	2.5368	2	1702.85	0.14051	42.6447	0
		VEVYIPPYLNEGR	2	1	1	GL27858-R1_1		0	2.44623	2	1548.81	1.25483	48.6887	0
		TLPNMPGSVINPFDGK	2	1	1	GL27858-R1_1		0	2.34545	2	1686.85	1.17983	55.1541	0
GL20779-R1_1	peptidase M28 [Arthroderma otae CBS 113480] gb|EEQ31398.1|	16.6802	15.06	1	5	5	6	498	52.8174	5.05908
		Sequence	# PSMs	# Proteins	# Protein Groups	Protein Group Accessions	Modifications	ΔCn	XCorr	Charge	MH+ [Da]	ΔM [ppm]	RT [min]	# Missed Cleavages
		ADDGTVDPFSIR	1	1	1	GL20779-R1_1		0	3.72046	2	1292.61	1.00062	35.1516	0
		VTDIDNFTDDAPGADDDASGVAVVMELLR	1	1	1	GL20779-R1_1		0	3.44813	3	3021.4	0.416922	96.4177	0
		FTEPHENFAHQHQDVR	1	1	1	GL20779-R1_1		0	2.94687	4	1991.91	0.625886	8.35046	0
		SPAAFPFPSG	1	1	1	GL20779-R1_1		0	2.38256	2	977.473	0.378317	46.1787	0
		DNVVFGVR	2	1	1	GL20779-R1_1		0	2.14729	2	905.484	-0.332555	20.0023	0
GL30909-R1_1	alpha-galactosidase [Phanerochaete chrysosporium]	14.9088	11.93	1	4	4	5	436	47.438	5.5542
		Sequence	# PSMs	# Proteins	# Protein Groups	Protein Group Accessions	Modifications	ΔCn	XCorr	Charge	MH+ [Da]	ΔM [ppm]	RT [min]	# Missed Cleavages
		EIITNDAIIAVNQDSGGSAASR	2	1	1	GL30909-R1_1		0	4.73741	3	2202.1	1.40188	39.9502	0
		YDNcYNEGR	1	1	1	GL30909-R1_1	C4(Carbamidomethyl)	0	2.97167	2	1190.45	0.0313316	6.44027	0
		FGSLGYEDIDAK	1	1	1	GL30909-R1_1		0	2.81372	2	1314.62	-0.292169	29.9775	0
		DSSGNWGAK	1	1	1	GL30909-R1_1		0	2.0276	2	921.406	0.180484	6.03084	0
GL22886-R1_1	beta-xylosidase [Postia placenta Mad-698-R] gb|EED80923.1|	11.9119	5.48	2	3	4	5	803	86.6633	5.21143
		Sequence	# PSMs	# Proteins	# Protein Groups	Protein Group Accessions	Modifications	ΔCn	XCorr	Charge	MH+ [Da]	ΔM [ppm]	RT [min]	# Missed Cleavages
		HFAAYDLDNWEGVVR	1	1	1	GL22886-R1_1		0	3.16258	3	1791.85	1.54597	49.7716	0
		LGYFDPPEQQPYR	2	1	1	GL22886-R1_1		0	2.46472	2	1609.77	0.450431	34.8084	0
		DYWGFDGDR	1	1	1	GL22886-R1_1		0	1.96143	2	1130.46	1.16274	34.2859	0
		QYASLVR	1	3	2	GL22886-R1_1;GL19093-R1_1		0	1.93834	2	836.463	0.595315	9.69722	0
GL29240-R1_1	Serine-type carboxypeptidase F OS=Aspergillus niger GN=pepF PE=1 SV=3	10.3882	4.25	1	2	2	4	518	57.0894	4.83057
		Sequence	# PSMs	# Proteins	# Protein Groups	Protein Group Accessions	Modifications	ΔCn	XCorr	Charge	MH+ [Da]	ΔM [ppm]	RT [min]	# Missed Cleavages
		AVGVINPVFDVYR	2	1	1	GL29240-R1_1		0	3.12052	2	1448.79	1.11546	52.6651	0
		AVSVLPEcR	2	1	1	GL29240-R1_1	C8(Carbamidomethyl)	0	2.21883	2	1030.54	0.0353976	14.6501	0
GL23422-R1_1	glycoside hydrolase family 92 protein [Schizophyllum commune H4-8] gb|EFJ03492.1|	10.3854	3.86	1	3	3	4	854	93.0591	5.23682
		Sequence	# PSMs	# Proteins	# Protein Groups	Protein Group Accessions	Modifications	ΔCn	XCorr	Charge	MH+ [Da]	ΔM [ppm]	RT [min]	# Missed Cleavages
		TLEYAFEDFAVR	2	1	1	GL23422-R1_1		0	2.91972	2	1460.71	0.789623	55.0148	0
		NVWDPSVESDGFK	1	1	1	GL23422-R1_1		0	2.60493	2	1479.68	0.80817	37.2763	0
		LGWMPEcR	1	1	1	GL23422-R1_1	C7(Carbamidomethyl)	0	2.18671	2	1048.47	0.0374	25.1545	0
GL16398-R1_1	Laccase OS=Pycnoporus cinnabarinus GN=LCC3-1 PE=1 SV=1	10.3836	5.77	1	2	2	3	520	56.5827	4.86865
		Sequence	# PSMs	# Proteins	# Protein Groups	Protein Group Accessions	Modifications	ΔCn	XCorr	Charge	MH+ [Da]	ΔM [ppm]	RT [min]	# Missed Cleavages
		FPLGSDSTLINGLGR	1	1	1	GL16398-R1_1		0	3.79974	2	1546.82	1.08802	54.1788	0
		SAGSTVYNYDNPVWR	2	1	1	GL16398-R1_1		0	3.74626	2	1728.8	-0.0800265	35.5085	0
GL23225-R1_1	Probable beta-galactosidase A OS=Neosartorya fischeri (strain ATCC 1020 / DSM 3700 / FGSC A1164 / NRRL 181) GN=lacA PE=3 SV=1	9.87989	1.54	2	2	3	4	2072	223.801	5.12256
		Sequence	# PSMs	# Proteins	# Protein Groups	Protein Group Accessions	Modifications	ΔCn	XCorr	Charge	MH+ [Da]	ΔM [ppm]	RT [min]	# Missed Cleavages
		LPVPDLWLDIFQK	2	2	2	GL23290-R1_1;GL23225-R1_1		0	3.31314	2	1583.89	1.12765	89.3034	0
		ALQPIFDAAK	1	2	1	GL23225-R1_1		0	2.24283	2	1073.6	0.582781	25.9738	0
		AADYGPQTR	1	1	1	GL23225-R1_1		0	1.99242	2	978.464	-0.0577576	6.31704	0
GL29486-R1_1	Laccase OS=Pycnoporus cinnabarinus GN=LCC3-1 PE=1 SV=1	8.29478	2.5	1	2	2	3	520	56.1678	6.03662
		Sequence	# PSMs	# Proteins	# Protein Groups	Protein Group Accessions	Modifications	ΔCn	XCorr	Charge	MH+ [Da]	ΔM [ppm]	RT [min]	# Missed Cleavages
		GPFVVYDPKDPLK	2	1	1	GL29486-R1_1		0	2.94896	3	1474.79	0.386541	34.6035	1
		GPFVVYDPK	1	1	1	GL29486-R1_1		0	2.64506	2	1021.53	-0.921074	24.3861	0
GL20521-R1_1	Putative amidase C869.01 OS=Schizosaccharomyces pombe (strain ATCC 38366 / 972) GN=SPAC869.01 PE=2 SV=1	8.11261	5.26	1	2	2	3	551	57.4697	5.0083
		Sequence	# PSMs	# Proteins	# Protein Groups	Protein Group Accessions	Modifications	ΔCn	XCorr	Charge	MH+ [Da]	ΔM [ppm]	RT [min]	# Missed Cleavages
		DGVIPISEHQDTVGPmAR	1	1	1	GL20521-R1_1	M16(Oxidation)	0	3.30408	3	1937.94	2.06652	26.0529	0
		DGVIPISEHQDTVGPMAR	1	1	1	GL20521-R1_1		0	2.81532	3	1921.95	4.51907	33.3052	0
		GPLHGIPIILK	1	1	1	GL20521-R1_1		0	1.9932	2	1157.74	-1.18158	35.2278	0
GL15069-R1_1	hypothetical protein SCHCODRAFT_103662 [Schizophyllum commune H4-8] gb|EFJ03568.1|	8.03949	4.61	1	1	1	3	347	36.654	4.75439
		Sequence	# PSMs	# Proteins	# Protein Groups	Protein Group Accessions	Modifications	ΔCn	XCorr	Charge	MH+ [Da]	ΔM [ppm]	RT [min]	# Missed Cleavages
		EGHQIMADYVEEVLTR	1	1	1	GL15069-R1_1		0	3.13786	3	1889.9	-3.90095	56.4667	0
		EGHQImADYVEEVLTR	2	1	1	GL15069-R1_1	M6(Oxidation)	0	2.50127	3	1905.9	-0.271463	41.6235	0
GL24962-R2_1	Histone H4 OS=Phanerochaete chrysosporium GN=H4.1 PE=3 SV=2	6.7585	8.2	5	1	1	2	122	13.5587	11.605
		Sequence	# PSMs	# Proteins	# Protein Groups	Protein Group Accessions	Modifications	ΔCn	XCorr	Charge	MH+ [Da]	ΔM [ppm]	RT [min]	# Missed Cleavages
		ISGLIYEETR	2	5	1	GL24962-R2_1		0	3.42502	2	1180.62	0.332129	22.7967	0
GL27365-R1_1	hypothetical protein SCHCODRAFT_231738 [Schizophyllum commune H4-8] gb|EFJ03963.1|	5.70287	6.79	1	1	1	2	221	23.004	7.03467
		Sequence	# PSMs	# Proteins	# Protein Groups	Protein Group Accessions	Modifications	ΔCn	XCorr	Charge	MH+ [Da]	ΔM [ppm]	RT [min]	# Missed Cleavages
		APNGQPDPSVAFGTR	2	1	1	GL27365-R1_1		0	3.26406	2	1513.74	0.138942	21.1865	0
GL20532-R1_1	mannose-6-phosphatase [Phanerochaete chrysosporium]	5.41975	7.25	1	1	2	2	345	37.6967	5.10986
		Sequence	# PSMs	# Proteins	# Protein Groups	Protein Group Accessions	Modifications	ΔCn	XCorr	Charge	MH+ [Da]	ΔM [ppm]	RT [min]	# Missed Cleavages
		DDGVAAGEFSPIFYK	1	2	2	GL20532-R1_1;GL24763-R1_1		0	3.14328	2	1615.77	1.0715	56.0027	0
		IDFVYGDSTK	1	1	1	GL20532-R1_1		0	2.27647	2	1144.55	1.43046	23.5775	0
GL24763-R1_1	mannose-6-phosphatase [Phanerochaete chrysosporium]	5.3414	6.3	2	1	2	2	365	39.712	6.80029
		Sequence	# PSMs	# Proteins	# Protein Groups	Protein Group Accessions	Modifications	ΔCn	XCorr	Charge	MH+ [Da]	ΔM [ppm]	RT [min]	# Missed Cleavages
		DDGVAAGEFSPIFYK	1	2	2	GL20532-R1_1;GL24763-R1_1		0	3.14328	2	1615.77	1.0715	56.0027	0
		GEQPWSTR	1	2	1	GL24763-R1_1		0	2.19812	2	960.453	-0.693368	8.86441	0
GL22158-R1_1	GL22158-R1_1	5.30554	7.41	1	2	2	2	189	20.1057	10.1694
		Sequence	# PSMs	# Proteins	# Protein Groups	Protein Group Accessions	Modifications	ΔCn	XCorr	Charge	MH+ [Da]	ΔM [ppm]	RT [min]	# Missed Cleavages
		IEDVTPVPTDSTRR	1	1	1	GL22158-R1_1		0	2.73527	3	1585.82	0.992525	13.6771	1
		IEDVTPVPTDSTR	1	1	1	GL22158-R1_1		0	2.57027	2	1429.72	0.587344	18.6523	0
GL23249-R1_1	Probable beta-galactosidase C OS=Aspergillus niger (strain CBS 513.88 / FGSC A1513) GN=lacC PE=3 SV=1	5.069	1.01	2	1	1	2	987	106.979	6.3667
		Sequence	# PSMs	# Proteins	# Protein Groups	Protein Group Accessions	Modifications	ΔCn	XCorr	Charge	MH+ [Da]	ΔM [ppm]	RT [min]	# Missed Cleavages
		LGGYTNFPDK	2	2	1	GL23249-R1_1		0	2.85141	2	1111.54	0.243406	18.3238	0
GL20904-R1_1	hypothetical protein SCHCODRAFT_258939 [Schizophyllum commune H4-8] gb|EFI91349.1|	4.6337	2.16	2	2	2	2	1341	148.765	5.31299
		Sequence	# PSMs	# Proteins	# Protein Groups	Protein Group Accessions	Modifications	ΔCn	XCorr	Charge	MH+ [Da]	ΔM [ppm]	RT [min]	# Missed Cleavages
		TANLKDDPLAPPDLLVNADFR	1	2	1	GL20904-R1_1		0	2.69105	3	2295.2	1.76902	59.129	1
		SYVLPDGK	1	2	1	GL20904-R1_1		0	1.94266	2	878.462	-0.140905	12.0838	0
GL26629-R1_1	Actin-1 [Schizophyllum commune H4-8] sp|Q9Y702|ACT1_SCHCO RecName: Full=Actin-1; AltName: Full=Beta-actin gb|AAD38853.1|AF156157_1 actin 1 [Schizophyllum commune] dbj|BAA77815.1| beta-actin [Schizophyllum commune] gb|EFI91247.1| Actin-1 [Schizophyllum commune H4-8]	4.4641	9.12	1	2	2	2	373	41.4939	5.68115
		Sequence	# PSMs	# Proteins	# Protein Groups	Protein Group Accessions	Modifications	ΔCn	XCorr	Charge	MH+ [Da]	ΔM [ppm]	RT [min]	# Missed Cleavages
		VAPEEHPVLLTEAPLNPK	1	1	1	GL26629-R1_1		0	2.38325	3	1954.07	0.961107	33.6817	0
		SYELPDGQVITIGNER	1	1	1	GL26629-R1_1		0	2.08086	2	1790.89	0.967705	49.0951	0
GL29943-R1_1	translation elongation factor 1a [Schizophyllum commune H4-8] gb|EFJ02359.1|	4.44718	1.73	1	2	2	2	1101	119.375	8.52881
		Sequence	# PSMs	# Proteins	# Protein Groups	Protein Group Accessions	Modifications	ΔCn	XCorr	Charge	MH+ [Da]	ΔM [ppm]	RT [min]	# Missed Cleavages
		IGGIGTVPVGR	1	1	1	GL29943-R1_1		0	2.53389	2	1025.61	-0.708487	21.1505	0
		LPLQDVYK	1	1	1	GL29943-R1_1		0	1.91329	2	975.552	0.897078	22.5006	0
GL16765-R1_1	Lipase 1 OS=Candida rugosa GN=LIP1 PE=1 SV=3	4.32374	2.01	2	1	1	2	547	58.3945	4.75439
		Sequence	# PSMs	# Proteins	# Protein Groups	Protein Group Accessions	Modifications	ΔCn	XCorr	Charge	MH+ [Da]	ΔM [ppm]	RT [min]	# Missed Cleavages
		HISAFGGDPTK	2	2	1	GL16765-R1_1		0	2.2648	2	1129.56	-1.02137	8.64573	0
GL19093-R1_1	beta-xylosidase [Postia placenta Mad-698-R] gb|EED80923.1|	4.31215	2.23	2	1	2	2	808	87.5036	5.21143
		Sequence	# PSMs	# Proteins	# Protein Groups	Protein Group Accessions	Modifications	ΔCn	XCorr	Charge	MH+ [Da]	ΔM [ppm]	RT [min]	# Missed Cleavages
		KIADWPKDPGA	1	1	1	GL19093-R1_1		0	2.37381	2	1197.63	0.363455	13.8853	2
		QYASLVR	1	3	2	GL22886-R1_1;GL19093-R1_1		0	1.93834	2	836.463	0.595315	9.69722	0
GL30117-R1_1	hypothetical protein POSPLDRAFT_134924 [Postia placenta Mad-698-R] gb|EED79966.1|	4.18166	2.28	1	2	2	2	963	105.056	4.83057
		Sequence	# PSMs	# Proteins	# Protein Groups	Protein Group Accessions	Modifications	ΔCn	XCorr	Charge	MH+ [Da]	ΔM [ppm]	RT [min]	# Missed Cleavages
		DQVVAMR	1	1	1	GL30117-R1_1		0	2.14201	2	818.418	-0.694926	8.442	0
		DFTTDPVSFPIDEVK	1	1	1	GL30117-R1_1		0	2.03965	2	1709.83	0.648737	62.4018	0
GL31420-R1_1	endopeptidase [Coprinopsis cinerea okayama7#130] gb|EAU84813.1|	3.99114	3.72	1	2	2	2	430	46.4821	5.0083
		Sequence	# PSMs	# Proteins	# Protein Groups	Protein Group Accessions	Modifications	ΔCn	XCorr	Charge	MH+ [Da]	ΔM [ppm]	RT [min]	# Missed Cleavages
		AYWEVELQK	1	1	1	GL31420-R1_1		0	2.05747	2	1165.59	0.0630465	32.5957	0
		IQYVPVR	1	1	1	GL31420-R1_1		0	1.93367	2	874.517	2.27073	14.1472	0
GL18722-R1_1	ATP synthase subunit alpha, mitochondrial OS=Neurospora crassa (strain ATCC 24698 / 74-OR23-1A / CBS 708.71 / DSM 1257 / FGSC 987) GN=atp-1 PE=3 SV=1	3.9729	1.24	1	1	1	2	566	61.6753	9.05615
		Sequence	# PSMs	# Proteins	# Protein Groups	Protein Group Accessions	Modifications	ΔCn	XCorr	Charge	MH+ [Da]	ΔM [ppm]	RT [min]	# Missed Cleavages
		ELIIGDR	2	1	1	GL18722-R1_1		0	2.07238	2	815.463	1.14049	14.1641	0
GL29490-R1_1	Laccase-2 OS=Trametes villosa GN=LCC2 PE=3 SV=1	3.68432	2.95	1	1	1	1	509	54.3718	4.93213
		Sequence	# PSMs	# Proteins	# Protein Groups	Protein Group Accessions	Modifications	ΔCn	XCorr	Charge	MH+ [Da]	ΔM [ppm]	RT [min]	# Missed Cleavages
		SAGSTAYNYDDPIWR	1	1	1	GL29490-R1_1		0	3.68432	2	1715.77	-0.00145143	36.5453	0
GL24346-R1_1	N-acetylhexosaminidase [Postia placenta Mad-698-R] gb|EED78592.1|	3.30637	2.87	2	1	1	1	557	60.008	5.08447
		Sequence	# PSMs	# Proteins	# Protein Groups	Protein Group Accessions	Modifications	ΔCn	XCorr	Charge	MH+ [Da]	ΔM [ppm]	RT [min]	# Missed Cleavages
		AAGQTLEEALDVFTQK	1	2	1	GL24346-R1_1		0	3.30637	3	1720.88	0.347117	63.3806	0
GL30358-R1_1	tRNA (adenine-N(1)-)-methyltransferase non-catalytic subunit TRM6 OS=Cryptococcus neoformans var. neoformans serotype D (strain JEC21) GN=TRM6 PE=3 SV=1	3.20982	8.13	1	1	1	2	492	54.5246	6.15088
		Sequence	# PSMs	# Proteins	# Protein Groups	Protein Group Accessions	Modifications	ΔCn	XCorr	Charge	MH+ [Da]	ΔM [ppm]	RT [min]	# Missed Cleavages
		YQVLPGRTHPmmNASGSGGFILHVIKIHDDETAVSVMQHR	2	1	1	GL30358-R1_1	M11(Oxidation); M12(Oxidation)	0	3.20982	4	4461.16	-9.67134	128.68	2
GL16281-R1_1	d-4,5 unsaturated -glucuronyl hydrolase-like protein [Postia placenta Mad-698-R] gb|EED77542.1|	3.0709	1.97	1	1	1	1	406	44.3237	5.17334
		Sequence	# PSMs	# Proteins	# Protein Groups	Protein Group Accessions	Modifications	ΔCn	XCorr	Charge	MH+ [Da]	ΔM [ppm]	RT [min]	# Missed Cleavages
		AGNELVGR	1	1	1	GL16281-R1_1		0	3.0709	2	815.437	-0.352153	6.52378	0
GL30723-R1_1	Uncharacterized oxidoreductase C23D3.11 OS=Schizosaccharomyces pombe (strain ATCC 38366 / 972) GN=SPAC23D3.11 PE=2 SV=2	3.02141	10.84	1	1	1	1	286	30.869	8.22119
		Sequence	# PSMs	# Proteins	# Protein Groups	Protein Group Accessions	Modifications	ΔCn	XCorr	Charge	MH+ [Da]	ΔM [ppm]	RT [min]	# Missed Cleavages
		AISNIPTTSTTSLYSDYIASMGTTLAASFGR	1	1	1	GL30723-R1_1		0	3.02141	4	3197.6	9.18722	59.6881	0
GL25498-R1_1	hypothetical protein SCHCODRAFT_69684 [Schizophyllum commune H4-8] gb|EFI94947.1|	2.98809	5.38	1	1	1	1	372	37.887	4.83057
		Sequence	# PSMs	# Proteins	# Protein Groups	Protein Group Accessions	Modifications	ΔCn	XCorr	Charge	MH+ [Da]	ΔM [ppm]	RT [min]	# Missed Cleavages
		INLQSDDGGGELDPHGADLR	1	1	1	GL25498-R1_1		0	2.98809	3	2078.97	0.405615	28.416	0
GL21099-R1_1	glycoside hydrolase family 95 protein [Laccaria bicolor S238N-H82] gb|EDQ99849.1|	2.82776	1.32	1	1	1	1	831	90.2131	5.09717
		Sequence	# PSMs	# Proteins	# Protein Groups	Protein Group Accessions	Modifications	ΔCn	XCorr	Charge	MH+ [Da]	ΔM [ppm]	RT [min]	# Missed Cleavages
		VDLDLPWDTHR	1	1	1	GL21099-R1_1		0	2.82776	3	1366.68	0.0455105	42.6205	0
GL23044-R2_1	GL23044-R2_1	2.76987	5.85	2	1	1	1	188	20.6006	6.20166
		Sequence	# PSMs	# Proteins	# Protein Groups	Protein Group Accessions	Modifications	ΔCn	XCorr	Charge	MH+ [Da]	ΔM [ppm]	RT [min]	# Missed Cleavages
		QITVNDLPVGR	1	2	1	GL23044-R2_1		0	2.76987	2	1211.67	0.13599	28.7058	0
GL24688-R1_1	RecName: Full=Heat shock protein HSS1 gb|AAB93665.1| HSS1 [Puccinia graminis f. sp. tritici]	2.71627	1.8	1	1	1	1	612	66.684	5.30029
		Sequence	# PSMs	# Proteins	# Protein Groups	Protein Group Accessions	Modifications	ΔCn	XCorr	Charge	MH+ [Da]	ΔM [ppm]	RT [min]	# Missed Cleavages
		VEIIANDQGNR	1	1	1	GL24688-R1_1		0	2.71627	2	1228.63	0.0977732	10.4731	0
GL30143-R1_1	proteasome subunit alpha type 5 [Coprinopsis cinerea okayama7#130] gb|EAU92402.1|	2.70684	3.83	1	1	1	1	261	29.1509	5.73193
		Sequence	# PSMs	# Proteins	# Protein Groups	Protein Group Accessions	Modifications	ΔCn	XCorr	Charge	MH+ [Da]	ΔM [ppm]	RT [min]	# Missed Cleavages
		GVNTFSPEGR	1	1	1	GL30143-R1_1		0	2.70684	2	1063.52	-0.555158	10.3366	0
GL19832-R1_1	GL19832-R1_1	2.66667	17.39	1	1	1	1	138	15.7524	11.4878
		Sequence	# PSMs	# Proteins	# Protein Groups	Protein Group Accessions	Modifications	ΔCn	XCorr	Charge	MH+ [Da]	ΔM [ppm]	RT [min]	# Missed Cleavages
		APNGAFVRVTEVIRPSHLLSmIVR	1	1	1	GL19832-R1_1	M21(Oxidation)	0	2.66667	3	2678.52	9.69918	106.418	1
GL20524-R1_1	Polyporopepsin OS=Irpex lacteus PE=1 SV=1	2.65283	2.17	2	1	1	1	415	43.8163	5.40186
		Sequence	# PSMs	# Proteins	# Protein Groups	Protein Group Accessions	Modifications	ΔCn	XCorr	Charge	MH+ [Da]	ΔM [ppm]	RT [min]	# Missed Cleavages
		FYHVYVPQR	1	2	1	GL20524-R1_1		0	2.65283	3	1208.62	-0.600536	17.222	0
GL27154-R1_1	GL27154-R1_1	2.61757	4.76	1	1	1	1	273	27.5751	6.69775
		Sequence	# PSMs	# Proteins	# Protein Groups	Protein Group Accessions	Modifications	ΔCn	XCorr	Charge	MH+ [Da]	ΔM [ppm]	RT [min]	# Missed Cleavages
		GSNAKGcAVAGGR	1	1	1	GL27154-R1_1	C7(Carbamidomethyl)	0	2.61757	3	1204.6	8.43915	5.98581	1
GL20698-R2_1	Probable mannosyl-oligosaccharide alpha-1,2-mannosidase 1B OS=Aspergillus terreus (strain NIH 2624 / FGSC A1156) GN=mns1B PE=3 SV=1	2.60656	2.17	2	1	1	1	507	55.5892	5.08447
		Sequence	# PSMs	# Proteins	# Protein Groups	Protein Group Accessions	Modifications	ΔCn	XCorr	Charge	MH+ [Da]	ΔM [ppm]	RT [min]	# Missed Cleavages
		YLYLTFDDPNR	1	2	1	GL20698-R2_1		0	2.60656	2	1416.68	0.896717	45.1872	0
GL22350-R1_1	GL22350-R1_1	2.5974	5.2	1	1	1	1	442	49.9654	5.33838
		Sequence	# PSMs	# Proteins	# Protein Groups	Protein Group Accessions	Modifications	ΔCn	XCorr	Charge	MH+ [Da]	ΔM [ppm]	RT [min]	# Missed Cleavages
		ELRILNAEDADVVAGFPTPFGKR	1	1	1	GL22350-R1_1		0	2.5974	3	2515.33	0.407416	129.283	2
GL29484-R1_1	Ribosomal RNA processing protein 1 homolog B OS=Homo sapiens GN=RRP1B PE=1 SV=3	2.58224	5.88	1	1	1	1	357	39.5572	7.97217
		Sequence	# PSMs	# Proteins	# Protein Groups	Protein Group Accessions	Modifications	ΔCn	XCorr	Charge	MH+ [Da]	ΔM [ppm]	RT [min]	# Missed Cleavages
		NLAAFLSDPSRDALPKSEmAK	1	1	1	GL29484-R1_1	M19(Oxidation)	0	2.58224	3	2277.14	-4.41033	91.3461	2
GL18249-R1_1	glycoside hydrolase family 92 protein [Schizophyllum commune H4-8] gb|EFI98309.1|	2.51231	1.86	1	1	1	1	862	92.746	4.97021
		Sequence	# PSMs	# Proteins	# Protein Groups	Protein Group Accessions	Modifications	ΔCn	XCorr	Charge	MH+ [Da]	ΔM [ppm]	RT [min]	# Missed Cleavages
		TLYPLMSLHDPEEFAR	1	1	1	GL18249-R1_1		0	2.51231	3	1918.94	0.869968	52.1171	0
GL21683-R1_1	Probable glucan endo-1,6-beta-glucosidase B OS=Aspergillus terreus (strain NIH 2624 / FGSC A1156) GN=exgB PE=3 SV=1	2.48646	2.46	1	1	1	1	487	53.6096	5.49072
		Sequence	# PSMs	# Proteins	# Protein Groups	Protein Group Accessions	Modifications	ΔCn	XCorr	Charge	MH+ [Da]	ΔM [ppm]	RT [min]	# Missed Cleavages
		TEISALAGDLSR	1	1	1	GL21683-R1_1		0	2.48646	2	1232.65	0.848758	34.4353	0
GL28315-R1_1	Vegetative incompatibility protein HET-E-1 OS=Podospora anserina (strain S / DSM 980 / FGSC 10383) GN=HET-E1 PE=4 SV=1	2.38247	5.47	1	1	1	1	567	63.1855	5.5415
		Sequence	# PSMs	# Proteins	# Protein Groups	Protein Group Accessions	Modifications	ΔCn	XCorr	Charge	MH+ [Da]	ΔM [ppm]	RT [min]	# Missed Cleavages
		LDPPLPDPGASIQAEPIPGFWSDGRLSEKVR	1	1	1	GL28315-R1_1		0	2.38247	3	3344.73	1.08319	128.709	2
GL30351-R1_1	cellobiohydrolaseI [Polyporus arcularius]	2.36567	1.97	3	1	1	1	457	49.1116	4.65283
		Sequence	# PSMs	# Proteins	# Protein Groups	Protein Group Accessions	Modifications	ΔCn	XCorr	Charge	MH+ [Da]	ΔM [ppm]	RT [min]	# Missed Cleavages
		DGcDFNSWR	1	3	1	GL30351-R1_1	C3(Carbamidomethyl)	0	2.36567	2	1156.45	0.839378	21.5924	0
GL18873-R1_1	GL18873-R1_1	2.30864	3.14	1	1	1	1	350	37.0409	4.79248
		Sequence	# PSMs	# Proteins	# Protein Groups	Protein Group Accessions	Modifications	ΔCn	XCorr	Charge	MH+ [Da]	ΔM [ppm]	RT [min]	# Missed Cleavages
		LVEDGAPGVFK	1	1	1	GL18873-R1_1		0	2.30864	2	1131.6	-0.415158	22.1418	0
GL27736-R1_1	GL27736-R1_1	2.26503	3.27	1	1	1	1	336	37.7413	8.104
		Sequence	# PSMs	# Proteins	# Protein Groups	Protein Group Accessions	Modifications	ΔCn	XCorr	Charge	MH+ [Da]	ΔM [ppm]	RT [min]	# Missed Cleavages
		INDLNRSTWPR	1	1	1	GL27736-R1_1		0	2.26503	2	1371.71	0.16694	34.3469	1
GL21313-R1_1	glyceraldehyde-3-phosphate dehydrogenase [Ganoderma lucidum] gb|ABD64598.1|	2.24745	2.82	2	1	1	1	319	34.2994	6.39209
		Sequence	# PSMs	# Proteins	# Protein Groups	Protein Group Accessions	Modifications	ΔCn	XCorr	Charge	MH+ [Da]	ΔM [ppm]	RT [min]	# Missed Cleavages
		GIIDYTEDK	1	2	1	GL21313-R1_1		0	2.24745	2	1053.51	0.708503	16.9707	0
GL24652-R1_1	predicted protein [Laccaria bicolor S238N-H82] gb|EDR14338.1|	2.24032	2.22	1	1	1	1	541	57.9191	5.78271
		Sequence	# PSMs	# Proteins	# Protein Groups	Protein Group Accessions	Modifications	ΔCn	XCorr	Charge	MH+ [Da]	ΔM [ppm]	RT [min]	# Missed Cleavages
		TIAmDGTEGLVR	1	1	1	GL24652-R1_1	M4(Oxidation)	0	2.24032	2	1278.64	0.290753	16.6095	0
GL22859-R1_1	Probable alpha/beta-glucosidase agdC OS=Neosartorya fumigata (strain ATCC MYA-4609 / Af293 / CBS 101355 / FGSC A1100) GN=agdC PE=3 SV=1	2.2109	1.12	1	1	1	1	891	97.7628	6.62451
		Sequence	# PSMs	# Proteins	# Protein Groups	Protein Group Accessions	Modifications	ΔCn	XCorr	Charge	MH+ [Da]	ΔM [ppm]	RT [min]	# Missed Cleavages
		LEVTYENQDR	1	1	1	GL22859-R1_1		0	2.2109	2	1266.59	-3.75426	11.5195	0
GL23580-R1_1	glycoside hydrolase family 15 protein [Laccaria bicolor S238N-H82] gb|EDR13753.1|	2.15044	1.39	1	1	1	1	574	60.9729	5.2749
		Sequence	# PSMs	# Proteins	# Protein Groups	Protein Group Accessions	Modifications	ΔCn	XCorr	Charge	MH+ [Da]	ΔM [ppm]	RT [min]	# Missed Cleavages
		NTLWPSIK	1	1	1	GL23580-R1_1		0	2.15044	2	958.536	0.393351	29.7474	0
GL29873-R2_1	GL29873-R2_1	2.14424	1.07	2	1	1	1	838	87.9215	5.07178
		Sequence	# PSMs	# Proteins	# Protein Groups	Protein Group Accessions	Modifications	ΔCn	XCorr	Charge	MH+ [Da]	ΔM [ppm]	RT [min]	# Missed Cleavages
		VAFcDPDTK	1	2	1	GL29873-R2_1	C4(Carbamidomethyl)	0	2.14424	2	1052.47	-0.625542	10.6884	0
GL21592-R1_1	Aspartyl-tRNA synthetase, cytoplasmic OS=Schizosaccharomyces pombe (strain ATCC 38366 / 972) GN=dps1 PE=1 SV=1	2.11003	1.92	2	1	1	1	520	58.5044	6.771
		Sequence	# PSMs	# Proteins	# Protein Groups	Protein Group Accessions	Modifications	ΔCn	XCorr	Charge	MH+ [Da]	ΔM [ppm]	RT [min]	# Missed Cleavages
		GEEILSGAQR	1	2	1	GL21592-R1_1		0	2.11003	2	1059.54	-2.14648	8.95832	0
GL30540-R1_1	glycoside hydrolase family 74 [Phanerochaete chrysosporium]	2.09042	1.11	1	1	1	1	722	76.1619	4.93213
		Sequence	# PSMs	# Proteins	# Protein Groups	Protein Group Accessions	Modifications	ΔCn	XCorr	Charge	MH+ [Da]	ΔM [ppm]	RT [min]	# Missed Cleavages
		TDIGGAYK	1	1	1	GL30540-R1_1		0	2.09042	2	824.414	-1.09565	7.1116	0
GL22147-R1_1	hypothetical protein POSPLDRAFT_107968 [Postia placenta Mad-698-R] gb|EED80026.1|	2.07935	2.64	1	1	1	1	455	49.4201	5.36377
		Sequence	# PSMs	# Proteins	# Protein Groups	Protein Group Accessions	Modifications	ΔCn	XCorr	Charge	MH+ [Da]	ΔM [ppm]	RT [min]	# Missed Cleavages
		ELVSYDTPDIAK	1	1	1	GL22147-R1_1		0	2.07935	2	1350.68	0.156497	29.7219	0
GL25209-R1_1	GL25209-R1_1	2.02589	2.94	1	1	1	1	306	33.355	7.54736
		Sequence	# PSMs	# Proteins	# Protein Groups	Protein Group Accessions	Modifications	ΔCn	XCorr	Charge	MH+ [Da]	ΔM [ppm]	RT [min]	# Missed Cleavages
		TTIFSPEGR	1	1	1	GL25209-R1_1		0	2.02589	2	1007.52	1.02122	14.9343	0
GL22710-R1_1	GL22710-R1_1	2.018	2.05	1	1	1	1	438	46.3312	4.52588
		Sequence	# PSMs	# Proteins	# Protein Groups	Protein Group Accessions	Modifications	ΔCn	XCorr	Charge	MH+ [Da]	ΔM [ppm]	RT [min]	# Missed Cleavages
		HIDLQGTIK	1	1	1	GL22710-R1_1		0	2.018	2	1024.58	0.286674	10.8464	0
GL17521-R1_1	GL17521-R1_1	2.00487	1.99	1	1	1	1	452	51.5031	7.35693
		Sequence	# PSMs	# Proteins	# Protein Groups	Protein Group Accessions	Modifications	ΔCn	XCorr	Charge	MH+ [Da]	ΔM [ppm]	RT [min]	# Missed Cleavages
		NSLRAVVER	1	1	1	GL17521-R1_1		0	2.00487	2	1043.6	3.00037	12.614	1
GL18489-R1_1	hypothetical protein SCHCODRAFT_45589 [Schizophyllum commune H4-8] gb|EFJ02307.1|	2.00013	0.97	1	1	1	1	924	100.868	5.05908
		Sequence	# PSMs	# Proteins	# Protein Groups	Protein Group Accessions	Modifications	ΔCn	XCorr	Charge	MH+ [Da]	ΔM [ppm]	RT [min]	# Missed Cleavages
		SPSVISFDR	1	1	1	GL18489-R1_1		0	2.00013	2	1007.52	0.657742	20.8004	0
GL20757-R1_1	predicted protein [Laccaria bicolor S238N-H82] gb|EDR10174.1|	1.99835	3.97	1	1	1	1	353	37.5851	4.55127
		Sequence	# PSMs	# Proteins	# Protein Groups	Protein Group Accessions	Modifications	ΔCn	XCorr	Charge	MH+ [Da]	ΔM [ppm]	RT [min]	# Missed Cleavages
		VQGQIDQPTGSGPR	1	1	1	GL20757-R1_1		0	1.99835	2	1439.72	-1.44057	8.37317	0
GL20594-R1_1	hypothetical protein SCHCODRAFT_107709 [Schizophyllum commune H4-8] gb|EFI97631.1|	1.98346	1.8	1	1	1	1	555	58.8047	5.84619
		Sequence	# PSMs	# Proteins	# Protein Groups	Protein Group Accessions	Modifications	ΔCn	XCorr	Charge	MH+ [Da]	ΔM [ppm]	RT [min]	# Missed Cleavages
		GIGLSEPQTK	1	1	1	GL20594-R1_1		0	1.98346	2	1029.56	0.584491	11.3495	0
GL21504-R1_1	Uncharacterized protein PB2B2.06c OS=Schizosaccharomyces pombe (strain ATCC 38366 / 972) GN=SPBPB2B2.06c PE=2 SV=1	1.9726	1.25	1	1	1	1	640	70.8829	5.46533
		Sequence	# PSMs	# Proteins	# Protein Groups	Protein Group Accessions	Modifications	ΔCn	XCorr	Charge	MH+ [Da]	ΔM [ppm]	RT [min]	# Missed Cleavages
		SMALESGR	1	1	1	GL21504-R1_1		0	1.9726	2	850.409	0.0220366	6.93359	0
GL19409-R1_1	hypothetical protein CC1G_03004 [Coprinopsis cinerea okayama7#130] gb|EAU85981.2|	1.97143	0.36	1	1	1	1	1968	219.164	5.40186
		Sequence	# PSMs	# Proteins	# Protein Groups	Protein Group Accessions	Modifications	ΔCn	XCorr	Charge	MH+ [Da]	ΔM [ppm]	RT [min]	# Missed Cleavages
		QALSEVR	1	1	1	GL19409-R1_1		0	1.97143	2	802.442	-0.255945	6.92982	0
GL25858-R1_1	N-acetyltransferase eso1 OS=Schizosaccharomyces pombe (strain ATCC 38366 / 972) GN=eso1 PE=1 SV=1	1.95205	0.81	1	1	1	1	745	82.371	6.69775
		Sequence	# PSMs	# Proteins	# Protein Groups	Protein Group Accessions	Modifications	ΔCn	XCorr	Charge	MH+ [Da]	ΔM [ppm]	RT [min]	# Missed Cleavages
		IREDIR	1	1	1	GL25858-R1_1		0	1.95205	2	801.458	-0.178593	6.27925	1
GL23600-R1_1	glycoside hydrolase family 15 protein [Laccaria bicolor S238N-H82] gb|EDR13753.1|	1.94595	1.29	1	1	1	1	541	57.2547	4.44971
		Sequence	# PSMs	# Proteins	# Protein Groups	Protein Group Accessions	Modifications	ΔCn	XCorr	Charge	MH+ [Da]	ΔM [ppm]	RT [min]	# Missed Cleavages
		VYVDAFR	1	1	1	GL23600-R1_1		0	1.94595	2	869.451	-0.169861	17.1935	0
GL22664-R1_1	GL22664-R1_1	1.94536	1.99	1	1	1	1	702	76.1784	7.1665
		Sequence	# PSMs	# Proteins	# Protein Groups	Protein Group Accessions	Modifications	ΔCn	XCorr	Charge	MH+ [Da]	ΔM [ppm]	RT [min]	# Missed Cleavages
		STTEPQAGLDTEAR	1	1	1	GL22664-R1_1		0	1.94536	2	1475.69	-2.8112	10.7641	0
GL22513-R1_1	Histone H2A OS=Agaricus bisporus PE=2 SV=3	1.92676	6.52	4	1	1	1	138	14.628	10.0815
		Sequence	# PSMs	# Proteins	# Protein Groups	Protein Group Accessions	Modifications	ΔCn	XCorr	Charge	MH+ [Da]	ΔM [ppm]	RT [min]	# Missed Cleavages
		AGLQFPVGR	1	4	1	GL22513-R1_1		0	1.92676	2	944.532	1.05117	25.1249	0
GL16919-R1_1	GL16919-R1_1	1.92124	4.18	1	1	1	1	383	41.0394	5.5415
		Sequence	# PSMs	# Proteins	# Protein Groups	Protein Group Accessions	Modifications	ΔCn	XCorr	Charge	MH+ [Da]	ΔM [ppm]	RT [min]	# Missed Cleavages
		TLSNATGAAASTSDGR	1	1	1	GL16919-R1_1		0	1.92124	2	1479.71	3.02225	26.0328	0
GL30320-R1_1	Elongation factor Tu, mitochondrial OS=Schizosaccharomyces pombe (strain ATCC 38366 / 972) GN=tuf1 PE=2 SV=1	1.90376	1.45	1	1	1	1	482	52.3951	8.30908
		Sequence	# PSMs	# Proteins	# Protein Groups	Protein Group Accessions	Modifications	ΔCn	XCorr	Charge	MH+ [Da]	ΔM [ppm]	RT [min]	# Missed Cleavages
		EHLLLAR	1	1	1	GL30320-R1_1		0	1.90376	2	851.51	0.0140031	8.24051	0
GL23555-R2_1	Potassium voltage-gated channel subfamily D member 3 OS=Oryctolagus cuniculus GN=KCND3 PE=2 SV=1	1.90337	1.79	2	1	1	1	390	43.276	5.30029
		Sequence	# PSMs	# Proteins	# Protein Groups	Protein Group Accessions	Modifications	ΔCn	XCorr	Charge	MH+ [Da]	ΔM [ppm]	RT [min]	# Missed Cleavages
		AQLAELR	1	2	1	GL23555-R2_1		0	1.90337	2	800.463	0.292104	8.83607	0
GL30052-R1_1	GL30052-R1_1	0	9.29	1	1	1	1	280	30.767	5.5415
		Sequence	# PSMs	# Proteins	# Protein Groups	Protein Group Accessions	Modifications	ΔCn	XCorr	Charge	MH+ [Da]	ΔM [ppm]	RT [min]	# Missed Cleavages
		EKIADEGSEVTSPHLLDAAAISAEAR	1	1	1	GL30052-R1_1		0	2.90143	6	2680.33	-4.13962	6.6368	1
